# piRNA processing by a trimeric Schlafen-domain nuclease

**DOI:** 10.1101/2023.01.19.524756

**Authors:** Nadezda Podvalnaya, Alfred W. Bronkhorst, Raffael Lichtenberger, Svenja Hellmann, Emily Nischwitz, Torben Falk, Emil Karaulanov, Falk Butter, Sebastian Falk, René F. Ketting

## Abstract

Transposable elements are genomic parasites that expand within and spread between genomes^1^. Piwi proteins control transposon activity, notably in the germline^2,3^. These proteins recognize their targets through small RNA co-factors named piRNAs, making piRNA biogenesis a key specificity-determining step in this crucial genome immunity system. While the processing of piRNA precursors is an essential step in this process, many molecular details of this process remain unknown. We identify a novel endoribonuclease, PUCH, that initiates piRNA processing in the nematode *Caenorhabditis elegans*. Genetic and biochemical studies show that PUCH, a trimer of Schlafen-like-domain proteins (SLFL proteins), executes 5’-end piRNA precursor cleavage. PUCH-mediated processing strictly requires an m7G-Cap and a uracil at position three. We also demonstrate how PUCH interacts with PETISCO, a complex that binds piRNA precursors^4^, and that this interaction enhances piRNA production *in vivo*. The identification of PUCH completes the repertoire of *C. elegans* piRNA biogenesis factors and uncovers a novel type of RNA endonuclease formed by three SLFL proteins. Mammalian Schlafen (Slfn) genes have been associated with immunity responses^5^, exposing a thus far unknown molecular link between immune responses in mammals and deeply conserved RNA-based mechanisms that control transposable elements.
