## Supplementary material for "piRNA processing by a trimeric Schlafen-domain nuclease": primers, strains etc

### Sheet: List of strains
Strain reference	Genotype
RFK1269	tofu-2(xf245[tofu-2::HA]) V
RFK1273	tofu-2(xf246[E216A]::HA]), V
RFK1059	tofu-2(xf231[E216A]]) V
RFK1242	pid-1(xf35) II; tofu-2(xf231) V
RFK1095	mjSi22 [Pmex-5::mCherry::his-58::21UR-1_as::tbb-2(3’UTR)] I, tofu-2(xf231) V
RFK1246	mjSi22 [mex-5p::mCherry::his-58 + 21UR-1_as + tbb-2(3’UTR)] I; mut-7(xf125) III.
RFK851	mjSi22 [Pmex-5::mCherry::his-58::21UR-1_as::tbb-2(3’UTR)] I prg-1(n4357) I
RFK204	mjSi22 [Pmex-5::mCherry::his-58::21UR-1_as::tbb-2(3’UTR)] I
RFK1481	slfl-3(xf248) I
RFK1297	slfl-3(xf248) I, mjSi22 [mex-5p::mCherry::his-58 + 21UR-1_as + tbb-2(3’UTR)] I.
RFK1580	tofu-1(xf337[L88R;L92R]) V.
RFK1506	tofu-6(xf312[V266E]) II
RFK1605	tofu-1(xf337) V; tofu-6(xf312) II

### Sheet: Protospacers for CRISPR
Porotospacers used for the genome editing
allele	Strain	description	Injected strain	protospacer
xf239	RFK1181	Dpy-10 protospacer inserted before the stop codon in tofu-2	N2	(CCG)TGCCGAAATTGACAGTTTTT
xf245	RFK1250	HA tag at the C terminus of tofu-2	RFK1181	GCTACCATAGGCACCACGAG(CGG)
	RFK1269
xf231	RFK1059	Mutation TOFU-2[E216A]	N2	TACTTCAGTGAGCATCAGTT(TGG)
Xf246	RFK1273	TOFU-2[E216A]::HA	RFK1250	TACTTCAGTGAGCATCAGTT(TGG)
xf337	RFK1580	TOFU-1[L88R&L92R]	N2	TGCTCTTCTTGGAAAAGCAT (TGG)
xf312	RFK1506	TOFU-6[V266E]	N2	ATCATTTGATAATATTCGCG(AGG)
xf248	RFK1481	Deletion of slfl-3	N2	(CCG)TGTTCGAACAGGTGAAAGCC
				AGACGACGAGAATGATAACG(TGG)
				(CCT)CTTGTTAAATAGACAATCTG
				(CCA)GATCTCTCTCCCAATCGCTT

### Sheet: Repair templates for CRISPR
List of the repair templates
Allele	Repair template	Co-conversion marker
xf239	CTCAACAAATTTATTGAAACTTTTCGAACTTAATTATCCGCTCGTGGTGCCTATGGTAGCATCGAACTTACTGAATGAATCGATCTCGGCACGGGCCTCGTCAGGAAGATCGACGAATACTTG	Dpy-10
xf245	GTATTCGTCGATCTTCCTGACGAGGCCCGTGCCGAAATTGACAGTTTTTCAAAGTTTGACGGAGCTGGAGCAGGATACCCATATGATGTCCCGGATTACGCTTAATTAAGTTCGAAAAGTTTCAATAAATTTGTTGA	Dpy-10
xf231	GAAAATTCAAAAACCTTTATTTTCCACTTTAAATTACTTCAGTGAGCATCAGTTTTGTATGCATGCGGAAAGCATTATGAACATCTTCTTCTACTGCAAACGGTAGTTTC	Dpy-10
xf246	GTATTCGTCGATCTTCCTGACGAGGCCCGTGCCGAAATTGACAGTTTTTCAAAGTTTGACGGAGCTGGAGCAGGATACCCATATGATGTCCCGGATTACGCTTAATTAAGTTCGAAAAGTTTCAATAAATTTGTTGA	Dpy-10
xf337	CAAAATATTTTCCAGCCGAAGTGGAGGAATCACTTCGTGATGCTCTTCGTGGAAAAGCTTTAGCAGGAGATCAGATGAATTCTCGAATTGAAGGACTC	Dpy-10
xf312	CTAGATGGTCTTACCTGGTCACCAGTCGCCATTCCAAGCTTTGATAATATTCGCGAAGAGGTTAAAAAATGGGGACAAATGGAAAATTCGACGCT	Unc-119

### Sheet: RNA substrates cleavage assays
Table 4. List of RNA oligo used in the in vitro cleavage reaction
RNA oligonucleotide	Labeling method	Manufacturer
m7G- rArArUrUrCrCrArCrUrGrUrUrUrUrArGrUrUrUrGrUrCrUrGrUrUrUrArA	3’ end	Bio-Synthesis
m7G- rArArCrUrCrCrArCrUrGrUrUrUrUrArGrUrUrUrGrUrCrUrGrUrUrUrArA	3’ end	Bio-Synthesis
5’OH rArArCrUrCrCrArCrUrGrUrUrUrUrArGrUrUrUrGrUrCrUrGrUrUrUrArA	5’ and 3’ end	IDT
5‘OH rGrUrCrUrGrUrUrUrArA	Used for ligation	IDT

### Sheet: Cloning and genotyping primers
Plasmid	Initial backbone	Primer F		Primer R		Type of cloning
pBEMBL-eGFP-CeTOFU-2	pBEMBL-eGFP-(BmVasa)**	CeTOFU-2 (SpeI) Fwd	AGT ACT AGT GCC GAC ACA AGT CCA CGT G	CeTOFU-2 (NotI) Rev	GGT GCG GCC GCT TAG TCA AAC TTT GAA AAA CTG TCA ATT TC	Restriction-based
pBEMBL-eGFP-CeTOFU-2 E216A	pBEMBL-eGFP-CeTOFU-2	CeTOFU-2-E216A Fwd	GCGTTCAGAATGCATACCAAACTG	CeTOFU-2-E216A Rev	ATTATGAACATCTTCTTCTACTGCAAACG	Site-directed mutagenesis via inverse PCR
pBEMBL-3xFLAG-mCherry	pBEMBL 3xFLAG	eGFP/mCherry Fwd (EcoRI)	AGT GAA TTC ATG GTG AGC AAG GGC GAG	eGFP/mCherry Rev (NotI)	GGT GCG GCC GCT TAC TTG TAC AGC TCG TCC ATG C	Restriction-based
pBEMBL-CeTOFU-1-3xFLAG-mCherry	pBEMBL-3xFLAG-mCherry	CeTOFU-1 (KpnI) Fwd	AGT GGT ACC ATG GCT GCG CTT TTT GAA GAG AAT G	CeTOFU-1 (KpnI) Rev	GGT GGT ACC AAC AGA TGA TTC TAA ACG ATA GAC TTG	Restriction-based
pBEMBL-NHA-CeF36H12.2	pBEMBL-NHA-empty*	CeF36H12.2 (NotI) Fwd	AGT GCG GCC GCC ATG GAT AGT GTC GAC TTT TCC CCA A	CeF36H12.2 (SacII) Rev	GGT CCG CGG CTA TTT CAC AAG AGG TTT GAT GGC	Restriction-based
pBEMBL-NHA-mCherry-CeF36H12.2 (SLFL4)	pBEMBL-NHA-mCherry					Restriction-based
pBEMBL-NHA-eGFP-CeF36H12.2 (SLFL4)	pBEMBL-NHA-eGFP					Restriction-based
pBEMBL-NHA-CeC35	pBEMBL-NHA-empty	CeC35 (NotI) Fwd	AGT GCG GCC GCC ATG GAC AGT GGC GAC TTT TCT C	CeC35 (SacII) Rev	GGT CCG CGG CTA TTT AAC AAG AGG TTT GAT GGC G	Restriction-based
pBEMBL-NHA-eGFP-CeC35 (SLFL3)	pBEMBL-NHA-eGFP					Restriction-based
pBEMBL-NHA-mCherry-CeC35 (SLFL3)	pBEMBL-NHA-mCherry					Restriction-based
pBEMBL-NHA-mCherry-CeC35 (SLFL3) ΔTM (aa1-346)	pBEMBL-NHA-mCherry			CeC35 del TM (SalI) Rev	GGT CCG CGG CTA TCT TTC AGT GCA GTT TTT CAC ATG AAC	Restriction-based
pIB-myc-eGFP***	pIB/V5-His-DEST-myc
Sequences of restriction enzymes are underlined
* gift from R. Pillai lab (Xiol et al., Mol Cell 2012)
** gift from R. Pillai lab (Xiol et al., Cell 2014)
*** gift from Siomi lab (Nishida et al., Cell Reports 2015)
Allele	F	R
xf245	GGCTTCGAACAAGTGCGTAT	CTACAGGCGGACCTATTTTG
xf246	TTCGGTTATGGTGGGACTGG	TGT GCG GCT GTT AGG ATT TG
xf231	TTCGGTTATGGTGGGACTGG	TGT GCG GCT GTT AGG ATT TG
xf35	wt: AGGGAGTTTTCGCATATTACTTTG xf35: GGAGTTTTCGCATATTTGCATAT	GATCGAGAACTTTAACTTTATGTCGTTA
mjSi22	wt: ATTTGGACCTTTAAGCTGCG mut: TGGAGGACATTACGATGCTG	wt: CCCAAAATACCTCCCCTCAT mut: TGGAGGACATTACGATGCTG
xf125	TATGAATGGACCCGAGTCTG	wt: ACTTCACACCAATCTGCCAG mut: TCTCATCCTGCGTTTCTTTC
xf248	GGAGTACGATCATACTCAAG	AAGCCACTTATGATTTTATCCAG
xf337	ATGAAGAAGATTTTAGCGGC	TAATACCACTGTCCACATCC
xf312	TGCCGACAAGGGTAAGAGTTCC	GGGAGTATGCATAGTGTGGC
